# Systematic identification and characterization of novel genes in the regulation and biogenesis of photosynthetic machinery

**DOI:** 10.1101/2022.11.12.515357

**Authors:** Moshe Kafri, Weronika Patena, Lance Martin, Lianyong Wang, Gillian Gomer, Arthur K Sirkejyan, Audrey Goh, Alexandra T. Wilson, Sophia E Gavrilenko, Michal Breker, Asael Roichman, Claire D. McWhite, Joshua D. Rabinowitz, Frederick R Cross, Martin Wühr, Martin C. Jonikas

## Abstract

Photosynthesis is central to food production and the Earth’s biogeochemistry, yet the molecular basis for its regulation remains poorly understood. Here, using high-throughput genetics in the model eukaryotic alga *Chlamydomonas reinhardtii*, we identify with high confidence (FDR<0.11) 70 previously-uncharacterized genes required for photosynthesis. We then provide a resource of mutant proteomes that enables functional characterization of these novel genes by revealing their relationship to known genes. The data allow assignment of 34 novel genes to the biogenesis or regulation of one or more specific photosynthetic complexes. Additional analysis uncovers at least seven novel critical regulatory proteins, including five Photosystem I mRNA maturation factors and two master regulators: MTF1, which impacts chloroplast gene expression directly; and PMR1, which impacts expression via nuclear-expressed factors. Our work provides a rich resource identifying novel regulatory and functional genes and placing them into pathways, thereby opening the door to a system-level understanding of photosynthesis.

**Highlights:**

- High-confidence identification of 70 previously-uncharacterized genes required for photosynthesis
- Proteomic analysis of mutants allows assignment of function to novel genes
- Characterization of 5 novel Photosystem I mRNA maturation factors validates this resource
- MTF1 and PMR1 identified as master regulators of photosynthesis
