## Supplementary material for "Systematic identification and characterization of novel genes in the regulation and biogenesis of photosynthetic machinery": Table S2

### Sheet: Table S2 A-B
Table S2 - Hits from the pooled backcrossingexperiments
A) hits with FDR=0.27 (threshold- 0.49)					B) hits with FDR=0.1 (threshold-0.34 and how we got to the final 115 hits
	Gene				Gene	maping validation	note
same as 0.34	Cre01.g001000		1		Cre01.g001000	Y -PCR
	Cre01.g009500		2		Cre01.g009500	Y -PCR
	Cre01.g009765		3		Cre01.g009765	corect - sequncing
	Cre01.g012200		4		Cre01.g012200	Y -PCR
	Cre01.g014000		5		Cre01.g014000	Y -PCR
	Cre01.g016350		6		Cre01.g016350	Y -PCR
	Cre01.g019550		7		Cre01.g019550	Y -PCR
	Cre01.g027150		8		Cre01.g027150	corect - sequncing
	Cre01.g037800		9		Cre01.g037800	Y -PCR
	Cre01.g045902		10		Cre01.g045902	corect - sequncing
	Cre02.g073850		11		Cre02.g073850	Y -PCR
	Cre02.g073900		12		Cre02.g073900	Y -PCR
	Cre02.g090200		13		Cre02.g090200	corect - sequncing
	Cre02.g105650		14		Cre02.g105650	corect - sequncing
	Cre09.g389615		15		Cre09.g389615	Y -PCR
	Cre02.g110500		16		Cre02.g110500	Y -PCR
	Cre02.g142266		17		Cre02.g142266	Y -PCR
	Cre02.g144750		18		Cre02.g144750	Y -PCR
	Cre03.g153200		19		Cre03.g153200	Y -PCR
	Cre03.g158900		20		Cre03.g158900	Y -PCR
	Cre03.g188700		21		Cre03.g188700	Y -PCR
	Cre03.g194200		22		Cre03.g194200	Y -PCR
	Cre05.g242000		23		Cre05.g242000	Y -PCR
	Cre05.g243800		24		Cre05.g243800	Y -PCR
	Cre06.g256300		25		Cre06.g256300	sequncing, look like duplication
	Cre06.g259900		26		Cre06.g259900	Y -PCR
	Cre06.g260250		27		Cre06.g260250	Y -PCR
	Cre06.g279500		28		Cre06.g279500	Y -PCR
	Cre06.g294950		29		Cre06.g294950	corect - sequncing -probaly
	Cre06.g307551		30		Cre06.g307551	corect - sequncing
	Cre07.g316050		31		Cre07.g316050	Y -PCR
	Cre07.g341850		32		Cre07.g341850	corect - sequncing
	Cre07.g349300		33		Cre07.g349300	Y -PCR
	Cre07.g350700		34		Cre07.g350700	Y -PCR
	Cre07.g351825		35		Cre07.g351825	Y -PCR
	Cre08.g358350		36		Cre08.g358350	Y -PCR
	Cre09.g388372		37		Cre09.g388372	Y -PCR
	Cre09.g394150		38		Cre09.g394150	Y -PCR
	Cre09.g394473		39		Cre09.g394473	Y -PCR
	Cre09.g396250		40		Cre09.g396250	Y -PCR
	Cre09.g396920		41		Cre09.g396920	Y -PCR
	Cre09.g400312		42		Cre09.g400312	Y -PCR
	Cre09.g412100		43		Cre09.g412100	Y -PCR
	Cre10.g420350		44		Cre10.g420350	Y -PCR
	Cre10.g423500		45		Cre10.g423500	Y -PCR
	Cre10.g424775		46		Cre10.g424775	Y -PCR
	Cre10.g433400		47		Cre10.g433400	Y -PCR
	Cre10.g440000		48		Cre10.g440000	Y -PCR
	Cre10.g448950		49		Cre10.g448950	Y -PCR
	Cre10.g452800		50		Cre10.g452800	Y -PCR
	Cre10.g458350		51		Cre10.g458350	Y -PCR
	Cre10.g466500		52		Cre10.g466500	corect -sequncing (also PCR)
	Cre11.g467682		53		Cre11.g467682	corect -sequncing (also PCR)
	Cre11.g467712		54		Cre11.g467712	Y -PCR
	Cre12.g485850		55		Cre12.g485850	Y -PCR
	Cre12.g497300		56		Cre12.g497300	Y -PCR
	Cre12.g510650		57		Cre12.g510650	Y -PCR
	Cre12.g514050		58		Cre12.g514050	Y -PCR
	Cre12.g524300		59		Cre12.g524300	Y -PCR
	Cre12.g524500		60		Cre12.g524500	Y -PCR
	Cre12.g531050		61		Cre12.g531050	Y -PCR
	Cre12.g545101		62		Cre12.g545101	corect - sequncing
	Cre12.g553800		63		Cre12.g553800	Y -PCR
	Cre12.g560550		64		Cre12.g560550	Y -PCR
	Cre13.g566400		65		Cre13.g566400	Y -PCR
	Cre13.g572100		66		Cre13.g572100	Y -PCR
	Cre13.g578650		67		Cre13.g578650	Y -PCR
	Cre13.g591100		68		Cre13.g591100	corect - sequncing
	Cre13.g608000		69		Cre13.g608000	Y -PCR
	Cre14.g616600		70		Cre14.g616600	Y -PCR
	Cre14.g616700		71		Cre14.g616700	Y -PCR
	Cre15.g639550		72		Cre15.g639550	Y -PCR
	Cre16.g649433		73		Cre16.g649433	Y -PCR
	Cre16.g659050		74		Cre16.g659050	corect - sequncing
	Cre16.g666050		75		Cre16.g666050	Y -PCR
	Cre16.g675246		76		Cre16.g675246	Y -PCR
	Cre17.g698750		77		Cre17.g698750	Y -PCR
	Cre17.g702150		78		Cre17.g702150	Y -PCR
	Cre17.g715801		79		Cre17.g715801	Y -PCR
	Cre17.g728850		80		Cre17.g728850	Y -PCR
	Cre50.g761497		81		Cre50.g761497	Y -PCR
	Cre13.g589450		82		Cre13.g589450	Y -PCR
	Cre06.g309000		83		Cre06.g309000	Y -PCR
	Cre16.g658950		84		Cre16.g658950	Y -PCR
	Cre03.g169700		85		Cre03.g169700	Y -PCR
	Cre13.g589650		86		Cre13.g589650	Y -PCR
	Cre06.g264400		87		Cre06.g264400	Y -PCR
	Cre14.g614850		88		Cre14.g614850	Y -PCR
	Cre12.g561550		89		Cre12.g561550	Y -PCR
	Cre03.g173450		90		Cre03.g173450	corect - sequncing
	Cre10.g430150		91		Cre10.g430150	Y -PCR
	Cre16.g687294 & Cre16.g687406		92		Cre16.g687294 & Cre16.g687406	Y -PCR
	Cre06.g296500 & Cre06.g296550		93		Cre06.g296500 & Cre06.g296550	Y -PCR
	Cre12.g535900 & Cre12.g535950		94		Cre12.g535900 & Cre12.g535950	corect - sequncing
	Cre06.g269200		95		Cre06.g269200	Y -PCR
	Cre03.g185550		96		Cre03.g185550	Y -PCR
	Cre14.g615200		97		Cre14.g615200	Y -PCR
	Cre12.g498550		98		Cre12.g498550	Y -PCR
	Cre03.g185200		99		Cre03.g185200	Y -PCR
	Cre12.g524250		100		Cre12.g524250	Y -PCR
	Cre09.g392500		101		Cre09.g392500	Y -PCR
	Cre01.g036400		102		Cre01.g036400	Y -PCR	likely actualy Cre01.g015500 so we swiched them in the final hits…
	Cre03.g155001		103		Cre03.g155001	corect - sequncing.	same strain - count as 1	1
	Cre16.g660390 & Cre16.g660430		104		Cre16.g660390 & Cre16.g660430	corect - sequncing.		1
	Cre03.g211185		105		Cre03.g211185	Y -PCR	same strain - count as 1
	Cre10.g458700		106		Cre10.g458700	Y -PCR
	Cre07.g326010		107		Cre07.g326010	Y -PCR	same strain - count as 1
	Cre11.g481115		108		Cre11.g481115	corect - sequncing		1
	Cre13.g584250		109		Cre13.g584250	Y -PCR	same strain - count as 1
	Cre12.g554400		110		Cre12.g554400	Y -PCR
	Cre06.g262900		111		Cre06.g262900	Y -PCR	this and the next 6 are the 2nd mutant in strain were the othere one is likely the corect (removed from the final hits)
	Cre03.g158950		112		Cre03.g158950	Y -PCR
	Cre12.g521450		113		Cre12.g521450	Y -PCR
	Cre13.g578600		114		Cre13.g578600	Y -PCR
	Cre17.g728700		115		Cre17.g728700	Y -PCR
	Cre02.g106950		116		Cre02.g106950	Y -PCR
	Cre09.g407650		117		Cre09.g407650	Y -PCR	base on our proteomic data- not hit (false positive)
	Cre01.g021950		118		Cre01.g021950	maping wasent validated
	Cre01.g034050		119		Cre01.g034050	maping wasent validated
	Cre03.g206257		120		Cre03.g206257	maping wasent validated
	Cre03.g208721		121		Cre03.g208721	maping wasent validated
	Cre06.g288350		122		Cre06.g288350	maping wasent validated
	Cre07.g325550		123		Cre07.g325550	maping wasent validated
	Cre07.g329150		124		Cre07.g329150	maping wasent validated
	Cre07.g337650		125		Cre07.g337650	maping wasent validated
	Cre07.g355466		126		Cre07.g355466	maping wasent validated
	Cre09.g396289		127		Cre09.g396289	maping wasent validated
	Cre10.g424200		128		Cre10.g424200	maping wasent validated
	Cre12.g495959		129		Cre12.g495959	maping wasent validated
	Cre12.g505100		130		Cre12.g505100	maping wasent validated
	Cre13.g589426		131		Cre13.g589426	maping wasent validated
	Cre16.g670756		132		Cre16.g670756	maping wasent validated
	Cre02.g085300		133		Cre02.g085300	maping wasent validated
	Cre11.g467783 & Cre11.g467784		134		Cre11.g467783 & Cre11.g467784	maping wasent validated
	Cre12.g525100		135		Cre12.g525100	maping wasent validated
	Cre12.g514900		136		Cre12.g514900	maping wasent validated
aditinal genes (91, 5 of them were added to the final hits))	Cre01.g002350		137
	Cre01.g008550		138		from 136 hits we removed 19 unvalidated maping, 10 removed as second mutation in a strain, 1 wrong based on proteomic data -> 106 genes
	Cre01.g014600 & Cre01.g014650		139
	Cre01.g014650		140		9 aditinal (3 confidence level 4, and 6 that we add by eye), 5/9 are in the FDR<0.3 group.		is it in FDR<0.3 group	is it confidence level 4
	Cre01.g015500		141		Cre12.g501550			conf 4
	Cre01.g018075		142		Cre01.g040050		in the FDR<0.3	conf 4
	Cre01.g021450		143		Cre16.g665750			conf 4
	Cre01.g022681		144		Cre01.g022681		in the FDR<0.3
	Cre01.g028900		145		Cre06.g273700		in the FDR<0.3
	Cre01.g030100		146		Cre09.g415500
	Cre01.g032850		147		Cre09.g415700
	Cre01.g036350		148		Cre02.g091750		in the FDR<0.3
	Cre01.g038050		149		Cre11.g467573		in the FDR<0.3
	Cre01.g038350		150
	Cre01.g039450		151
	Cre01.g040050		152		total:	115
	Cre01.g052750		153		As a control, we chose about 70 strains that were not hit in our first round of experiments and most likely not photosynthetic genes (e.g., flagella genes) and performed additional backcrossing experiments with them. After backcrossing, the control genes did not show a photosynthetic phenotype, demonstrating the quality and repeatability of our backcrossing method
	Cre02.g088400		154
	Cre02.g089750		155
	Cre02.g090050		156
	Cre02.g090100		157
	Cre02.g091400		158
	Cre02.g091750		159
	Cre02.g095105		160
	Cre02.g095250		161
	Cre02.g096250		162
	Cre02.g098350		163
	Cre03.g155600 & Cre03.g155650		164
	Cre03.g159150		165
	Cre03.g178150		166
	Cre03.g196350		167
	Cre03.g206350		168
	Cre03.g207750		169
	Cre04.g229494		170
	Cre05.g234100		171
	Cre05.g240225		172
	Cre05.g242350		173
	Cre06.g259100		174
	Cre06.g266850		175
	Cre06.g270300 & Cre06.g270350		176
	Cre06.g270400		177
	Cre06.g273700		178
	Cre06.g278099		179
	Cre06.g278141		180
	Cre06.g280650		181
	Cre06.g286800		182
	Cre06.g292750		183
	Cre06.g293100		184
	Cre06.g305302		185
	Cre07.g320750		186
	Cre07.g325050		187
	Cre07.g337933		188
	Cre07.g338000		189
	Cre07.g350500		190
	Cre09.g398250		191
	Cre09.g398750 & Cre09.g398700		192
	Cre09.g399400		193
	Cre09.g402515		194
	Cre09.g410050		195
	Cre09.g413800		196
	Cre10.g420561		197
	Cre10.g425350		198
	Cre10.g433750		199
	Cre10.g435400		200
	Cre11.g467573		201
	Cre11.g467773		202
	Cre12.g493150		203
	Cre12.g495100		204
	Cre12.g521300		205
	Cre12.g523050		206
	Cre12.g530650		207
	Cre12.g538850		208
	Cre12.g546850		209
	Cre12.g548651		210
	Cre12.g550152		211
	Cre12.g553650		212
	Cre12.g555100		213
	Cre13.g571300		214
	Cre13.g577850		215
	Cre13.g581850		216
	Cre13.g589350		217
	Cre14.g613250		218
	Cre14.g622550		219
	Cre14.g629840		220
	Cre14.g632775		221
	Cre16.g668650		222
	Cre16.g668700		223
	Cre16.g695450		224
	Cre17.g696300		225
	Cre17.g718900		226
	Cre17.g727250		227

### Sheet: Table S2 C
Table S2 - Hits from the pooled backcrossing experiments
Number	Gene	Name in the paper	Mutant ID	IDs of other mutants in the same gene that were also hits	Predalgo predicted localization	Does it have proteomic data? (1 if yes)	Does it have a homolog in land plants? (1 if yes)	Was it previously known to be required for photosynthesis in Chlamydomonas? (1 if yes)	Is it a homolog of a gene previously known to be required for photosynthesis in another organism (e.g. Arabidopsis)? (1 if yes)	Was the gene a hit in a previous screen?	Description + known photosyntetic connection, if any	Notes
1	Cre01.g009500	CDPK3	LMJ.RY0402.192972		O	1	1	0	0		Protein kinase domain (Pkinase) // EF-hand domain pair (EF-hand_7); 39% homology to Arabidopsis; Coexpressed with genes in phototrophic condition specific coexpression subnetwork
2	Cre01.g009765	MSR2	LMJ.RY0402.147200		C	1	0	0	0		No homology
3	Cre01.g012200	PIIR3	LMJ.RY0402.045616		O	1	1	0	0	Li et al., low confidence	BTB/POZ domain (BTB) // SBP domain (SBP) - may be a transcription factor
4	Cre01.g014000	PIR1	LMJ.RY0402.251801	LMJ.RY0402.044496	C	1	0	0	0	Li et al., high confidence	In proteomic data behaves like the RAA genes; no homolog in plants
5	Cre01.g016350	LHR4	LMJ.RY0402.045326		O	1	0	0	0	Li et al., low confidence	No homology
6	Cre01.g027150	HEL5	LMJ.RY0402.177446	LMJ.RY0402.235870, LMJ.RY0402.202306	M	1	1	0	1	Li et al., high confidence; Wakao et al.	DEAD/DEAH-box helicase; required for PSI-LHCI biogenesis (RNA splicing and stabilization), PMID: 26147377; was not previously characterized in Chlamydomonas
7	Cre01.g037800	TRX21	LMJ.RY0402.130440	LMJ.RY0402.067880	O	1	1	0	0	Li et al., high confidence	ATP-binding protein; has thioredoxin domain
8	Cre01.g045902	HCF101	LMJ.RY0402.179349	LMJ.RY0402.173038	C	1	1	0	1	Li et al., high confidence	PROTEIN HIGH CHLOROPHYLL FLUORESCENCE; PSI-LHCI biogenesis (protein synthesis and assembly), PMID: 14690502
9	Cre02.g073850	CGL54\LPA19	LMJ.RY0402.057931	LMJ.RY0402.251402	C	1	1	0	1	Li et al., high confidence	Predicted protein; PSII-LHCII biogenesis (PSII protein synthesis and assembly), PMID: 20444695
10	Cre02.g073900	PSR11	LMJ.RY0402.146749	LMJ.RY0402.231203	O	1	1	0	0	Li et al., high confidence	Carlactone synthase; PFAM- Retinal pigment epithelial membrane protein; In Arabidopsis: Encodes a protein with similarity to carotenoid cleaving deoxygenases, the enzymes that cleaves beta-carotene. Involved in the production of a graft transmissable signal to suppress axillary branching. Protein is localized to chloroplast stroma and expressed primarily in root tip. Mutants in the gene exhibit i…
11	Cre02.g090200	MSR3	LMJ.RY0402.125384		O	1	0	0	0	Li et al., low confidence	-
12	Cre02.g105650	LPA2	LMJ.RY0402.141537		C	1	0	0	1	Li et al., high confidence; Wakao et al.	In Arabidopsis encodes LPA2 (low Photosystem II), an intrinsic thylakoid membrane protein domain required for efficient assembly of Photosystem II.
13	Cre09.g389615	MAC1	LMJ.RY0402.069502		M	1	1	1	0	Li et al., high confidence	Tetratricopeptide repeat protein, called Mac1, is required for psaC RNA Stability; PMID: 27113776
14	Cre02.g110500	PSR8	LMJ.RY0402.057532		O	1	0	0	0	Wakao et al.	Coexpressed with genes in phototrophic condition specific coexpression subnetwork
15	Cre02.g142266	LHR1	LMJ.RY0402.216210		C	1	1	0	1		Cytochrome P450, CYP97 superfamily. In Arabidopsis is a carotenoid beta-ring hydroxylase [PMID: 16492736]
16	Cre02.g144750	PTB4	LMJ.RY0402.180054		O	1	1	0	0		Sodium/phosphate symporter; In Arabidopsis is highly expressed in leaf
17	Cre03.g153200	PSR13	LMJ.RY0402.048489		O	1	0	0	0		-
18	Cre03.g188700	PSR16	LMJ.RY0402.227208	LMJ.RY0402.048376	C	1	1	0	1	Li et al., high confidence	Plastid lipid associated protein, Fibrillin; its Arabidopsis homolog- Encodes fibrillin 5 (FBN5), PMID: 26432861, Located in chloroplast stroma. Essential for plastoquinone-9 biosynthesis. Stimulates enzymatic activity of solanesyl diphosphate synthases (SPS) 1 and 2 through binding to solanesyl moiety. Two splicing variants, named FBN5-A shorter one and FBN5-B longer one. FBN5-B is the protein d…
19	Cre03.g194200	PDH2	LMJ.RY0402.232697	LMJ.RY0402.164248 , LMJ.RY0402.107119 , LMJ.RY0402.061918	C	1	1	0	1	Fauser et al.; Wakao et al.	Pyruvate dehydrogenase E1 beta subunit; was found as an acetate riquired mutant; PMID: 25711437
20	Cre05.g242000	CHLD	LMJ.RY0402.071891		C	1	1	1	0	Fauser et al.; Li et al., low confidence; Wakao et al.	CHLD - Magnesium chelatase subunit D; Erika et al. Plant Cell. 2008. 20(3): 552–567, Characterized in Chlamydomonas
21	Cre05.g243800	PBS27	LMJ.RY0402.255772		C	1	1	0	1	Li et al., low confidence; Wakao et al.	Conserved protein protein involved in PSII biogenesis; PMID: 19697958 - Known in cyanobacteria
22	Cre06.g256300	PSR7	LMJ.RY0402.209208		M	1	1	0	0		Protein phosphatase 2c; Component of phototrophic mid-log growth phase-specific coexpression subnetwork; all 7 barcodes (insertion into the gene) have at least some effect; only 2 are below the threshold.
23	Cre06.g259900	ATPC	LMJ.RY0402.253008		C	1	1	1	0		Chloroplast ATP synthase gamma chain
24	Cre06.g260250	CEM1	LMJ.RY0402.181207		C	1	1	1	0	Li et al., low confidence	Chloroplast proton extrusion protein; PMID: 9362486 ; Disruption of the plastid ycf10 open reading frame affects uptake of inorganic carbon in the chloroplast of Chlamydomonas
25	Cre06.g279500	CPL6	LMJ.RY0402.046095		C	1	1	0	0		Conserved in plant lneage; In Arbidopsis encodes a close homolog of the Cauliflower OR (Orange) protein that is localized in the chloroplast of light-grown organs, but in the nucleus of etiolated cotyledons. The function of OR is to induce the differentiation of proplastids or other non-colored plastids into chromoplasts for carotenoid accumulation. Both proteins contain a Cysteine-rich zinc fing…
26	Cre06.g294950	ENR1	LMJ.RY0402.123206		C	1	1	0	0	Li et al., low confidence	Enoyl-[acyl-carrier-protein] reductase (NADH) / NADH-specific enoyl-ACP reductase; Arabidopsis mutant plants have reduced lipid level and pleiotropic morphological defects, including chlorotic and abnormally shaped leaves.
27	Cre06.g307551	MSR1	LMJ.RY0402.225877		M	1	0	0	0	Li et al., low confidence	-
28	Cre07.g316050	CDJ2	LMJ.RY0402.253169	* LMJ.RY0402.228100 (0.4 …)	M	1	1	0	0	Li et al., high confidence	Chloroplast DnaJ-like protein
29	Cre07.g341850	CIF2	LMJ.RY0402.077946		C	1	1	0	1	Li et al., high confidence	Translation initiation factor IF-2, chloroplast;
30	Cre07.g349300	HEL41	LMJ.RY0402.217443		C	1	1	0	0		KOG0327 - Translation initiation factor 4F, helicase subunit (eIF-4A) and related helicases; 27% homology to Arabidopsis;Coexpressed with genes in phototrophic condition specific coexpression subnetwork
31	Cre07.g350700	RAA6	LMJ.RY0402.208103		O	1	0	1	0	Fauser et al.	Coexpressed with genes in phototrophic condition specific coexpression subnetwork
32	Cre07.g351825	RAA18	LMJ.RY0402.208344		SP	1	1	0	0		Non-specific protein-tyrosine kinase / Cytoplasmic protein tyrosine kinase // Dual-specificity kinase
33	Cre08.g358350	TDA1	LMJ.RY0402.156479		M	1	0	1	0	Li et al., high confidence,; Wakao et al.	OPR; Translation factor for atpA; PMID: 21623973
34	Cre09.g388372	RAT2	LMJ.RY0402.170533	LMJ.RY0402.202271	C	1	0	1	0	Li et al., low confidence	OPR; Chloroplast tscA maturation factor; PMID: 16115062
35	Cre09.g394150	RAA1	LMJ.RY0402.229225	LMJ.RY0402.255415 , LMJ.RY0402.245355	M	1	0	1	0	Li et al., high confidence,; Wakao et al.	OPR; psaA maturation factor; PMID: 16407333
36	Cre09.g394473	LCI9	LMJ.RY0402.045513		C	1	0	1	0		Low-CO2-inducible protein; belived to be part of the CCMCoexpressed with genes in phototrophic condition specific coexpression subnetwork
37	Cre09.g396250	VTE5	LMJ.RY0402.045541	LMJ.RY0402.187327	SP	1	1	0	0	Li et al., high confidence	Phosphatidate cytidylyltransferase; Coexpressed with genes in phototrophic condition specific coexpression subnetwork; In Arabidopsis encodes a protein with phytol kinase activity involved in tocopherol biosynthesis. Tocopherol is synthesized in the inner membrane of chloroplasts and distributed between chloroplast membranes, thylakoids and plastoglobules.
38	Cre09.g396920	PSR22	LMJ.RY0402.097563	LMJ.RY0402.119953	C	1	0	0	0	Li et al., low confidence	-
39	Cre09.g400312	MSR8	LMJ.RY0402.162117		C	1	1	0	0		Coexpressed with genes in phototrophic condition specific coexpression subnetwork
40	Cre09.g412100	PSAF	LMJ.RY0402.129648		C	1	1	1	0		PSAF Plastocyanin binding subunit
41	Cre10.g420350	PSAE	LMJ.RY0402.054912		C	1	1	1	0	Li et al., low confidence; Wakao et al.	Photosystem I reaction center subunit IV, chloroplast precursor (PSI-E) (Photosystem I 8.1 kDa protein); PMID: 2693938
42	Cre10.g423500	HMOX1	LMJ.RY0402.102159	LMJ.RY0402.181307 , LMJ.RY0402.201404	C	1	1	1	0	Li et al., high confidence	Heme oxygenase; Cofactor and signaling molecule metabolism; PMID: 23345435
43	Cre10.g424775	CTP2	LMJ.RY0402.149111		C	1	1	0	1	Li et al., low confidence	Copper-transporting ATPase PAA1, chloroplastic; copper transport, effect photosyntesys; PMID: 12782727
44	Cre10.g433400	PSR1	LMJ.RY0402.077016		O	1	1	0	0	Li et al., low confidence	Mitochondrial pyruvate carrier 2
45	Cre10.g440000	RAA8	LMJ.RY0402.151298	LMJ.RY0402.145067	C	1	0	1	0	Li et al., high confidence	OPR; psaA maturation factor; PMID: 26209695.
46	Cre10.g448950	PMR1	LMJ.RY0402.248779	LMJ.RY0402.206992	C	1	1	0	0	Li et al., high confidence; Wakao et al.	a Nocturnin homolog,may participates in retrograde regulation and affects mRNA levels of ROGEs.
47	Cre10.g452800	LCIB	LMJ.RY0402.173287		C	1	0	1	0	Li et al., high confidence; Wakao et al.	LCIB - Low-CO2-inducible protein; Carbon concentrating mechanism-related
48	Cre10.g458350	SRR16	LMJ.RY0402.120934		SP	1	0	0	0		Chitinase-like hydrolase; Coexpressed with genes in phototrophic condition specific coexpression subnetwork; However SRR16 is one of 24 Scavenger receptor cysteine rich (SRCR) proteins annotated in the genome and presumably located in the plasma membren.
49	Cre10.g466500	CPL12	LMJ.RY0402.180319		C	1	1	0	0	Li et al., low confidence; Wakao et al.	glyoxylase I family protein; In Arabidopsis, vicinal oxygen chelate (VOC) superfamily member. Responds to NaCl, drought and high light stress
50	Cre11.g467712	SAGA1	LMJ.RY0402.252585	LMJ.RY0402.161852 , LMJ.RY0402.129134 , LMJ.RY0402.060639	M	1	0	1	0	Li et al., high confidence; Wakao et al.	STRUCTURAL MAINTENANCE OF CHROMOSOMES SMC FAMILY MEMBER; SAGA1
51	Cre12.g485850	CPLD64	LMJ.RY0402.234057		C	1	1	0	0	Li et al., low confidence	Predicted membrane protein
52	Cre12.g497300	CAS1	LMJ.RY0402.131739		C	1	1	1	0	Li et al., high confidence	Rhodanese-like Ca-sensing receptor -cas 1 - Carbon concentrating mechanism; Wang et al. Proc Natl Acad Sci U S A. 2016. 113(44):12586-12591, Chlamydomonas
53	Cre12.g510650	FBP2	LMJ.RY0402.063207		C	1	1	0	1	Li et al., low confidence; Wakao et al.	Fructose-1,6-bisphosphatase; Arabidopsis homolog encodes a chloroplastic fructose 1,6-bisphosphate phosphatase also known as HCEF1 (High Cyclic Electron Flow 1). hcef1 mutants have constitutively elevated electron flow (CEFI) and plants with antisense suppression of this enzyme have higher levels of net leaf photosynthesis and increased sucrose biosynthesis
54	Cre12.g514050	GSF1	LMJ.RY0402.187865		C	1	1	0	1	Fauser et al.; Li et al., low confidence	Photorespiration; PMID: 19223513
55	Cre12.g524300	CGL71	LMJ.RY0402.227196	LMJ.RY0402.223664 (maping conf 4)	C	1	1	1	0	Li et al., high confidence; Wakao et al.	Pale yellow green 7, a PSI assembly factor; PMID: 26903622
56	Cre12.g524500	RMT2	LMJ.RY0402.218234	LMJ.RY0402.237082	C	1	1	0	0	Li et al., high confidence; Wakao et al.	Putitave Rubisco small subunit N-methyltransferase
57	Cre12.g531050	RAA3	LMJ.RY0402.211814	LMJ.RY0402.184810	C	1	0	1	0	Li et al., high confidence; Wakao et al.	PsaA mRNA maturation factor 3; PMID: 11285239
58	Cre12.g545101	XDH1	LMJ.RY0402.161668		O	1	1	0	0		Xanthine dehydrogenase / Xanthine/NAD(+) oxidoreductase; 2Fe-2S iron-sulfur cluster binding domain; Coexpressed with genes in phototrophic condition-specific coexpression subnetwork;	XDH1 requires MoCo cofactor, and in the literature, mutations in MoCo biogenesis genes do not have photosynthetic defects. Hence, XDH1 photosynthetic activity may not be based on its active site but a moonlighting.
59	Cre12.g553800	PIIR2	LMJ.RY0402.237082		O	1	0	0	0		PF13857 - Ankyrin repeats (many copies) (Ank_5); Component of phototrophic mid-log growth phase-specific coexpression subnetwork
60	Cre12.g560550	MTF1	LMJ.RY0402.112678	LMJ.RY0402.193706	C	1	1	0	0	Li et al., low confidence	Putative methionyl-tRNA formyltransferase (methionyl-tRNA transformylase [MTF]).
61	Cre13.g566400	RAA17	LMJ.RY0402.241146	LMJ.RY0402.133008 , LMJ.RY0402.237092	M	1	1	0	0	Li et al., high confidence	OPR; FAST LEU-RICH DOMAIN-CONTAINING // SUBFAMILY NOT NAMED; Component of phototrophic mid-log growth phase-specific coexpression subnetwork
62	Cre13.g572100	PSR20	LMJ.RY0402.117848		O	1	0	0	0	Fauser et al.; Li et al., low confidence	Coexpressed with genes in phototrophic condition specific coexpression subnetwork; no homologs in higher plants
63	Cre13.g578650	HCF173	LMJ.RY0402.164167	LMJ.RY0402.256127 , LMJ.RY0402.048288	C	1	1	0	1	Li et al., high confidence	Arabidopsis homolog HCF173 is involved in psbA translation initiation; PMID:21515685, Known in Arabidopsis
64	Cre13.g591100		LMJ.RY0402.094132		O	0	1	0	0		Protein of unknown function with mechanosensitive ion channel (MSC) like domain. Previously annotated as MSCL3
65	Cre13.g608000	PSR10	LMJ.RY0402.213475		C	1	1	0	0		Conserved in the Plant Lineage and Diatoms
66	Cre14.g616600	FZL	LMJ.RY0402.175738	LMJ.RY0402.093580	M	1	1	1	0	Li et al., high confidence; Wakao et al.	promotes thylakoid fusion and resistance to light stress PMID: 30875368
67	Cre14.g616700	LHR2	LMJ.RY0402.187257		SP	1	0	0	0		Aromatic-amino-acid transaminase; no homology in plants
68	Cre15.g639550	PIR5	LMJ.RY0402.187198		M	1	0	0	0		Component of phototrophic mid-log growth phase-specific coexpression subnetwork
69	Cre16.g649433	PSR17	LMJ.RY0402.194456		O	1	1	0	0	Li et al., low confidence	Coexpressed with genes in phototrophic condition-specific coexpression subnetwork
70	Cre16.g659050	MEND	LMJ.RY0402.059921	LMJ.RY0402.117156 , LMJ.RY0402.242599	C	1	1	1	0	Li et al., high confidence	menD\C\F\H ;Cofactor and signaling molecule metabolism; Lefebvre-Legendre et al. J Biol Chem. 2007. 282(18):13250-63, Known in Chlamydomonas
71	Cre16.g666050	CPLD49	LMJ.RY0402.132541		C	1	1	1	0	Li et al., low confidence; Wakao et al.	Cytochrome b6f biogenesis protein; PMID:21515685
72	Cre16.g675246	PSR6	LMJ.RY0402.162125		O	1	1	0	0		PHD FINGER TRANSCRIPTION FACTOR; 60% homology to Arabidopsis, "Encoding a chromatin remodeling factor that regulates flowering time"
73	Cre17.g698750	RAA12	LMJ.RY0402.172206	LMJ.RY0402.108959	M	1	0	0	0	Fauser et al.; Li et al., low confidence	OPR; was pooled down with raa proteins; PTHR21228 - FAST LEU-RICH DOMAIN-CONTAINING
74	Cre17.g702150	CCS5	LMJ.RY0402.042908		C	1	1	1	0	Li et al., low confidence; Wakao et al.	THIOREDOXIN-LIKE PROTEIN; Cyt b6f biogenesis (assembly); Gabilly et al. J Biol Chem. 2010. 285(39):29738-49, Known in Chlamydomonas
75	Cre17.g715801	PSR15	LMJ.RY0402.092303		M	1	0	0	0	Li et al., low confidence	Non-specific Ser/Thr protein kinase / Threonine-specific protein kinase; no homology in plant
76	Cre17.g728850	RAA15	LMJ.RY0402.254076		M	1	0	0	0		component psaA trans-splicing sub complex II; Component of phototrophic mid-log growth phase-specific coexpression subnetwork
77	Cre50.g761497	PSR26	LMJ.RY0402.244553		M	1	1	0	0	Li et al., high confidence	Magnesium transporter MRS2 homolog; Coexpressed with genes in phototrophic condition-specific coexpression subnetwork; 18% homology to Arabidopsis. Transmembrane magnesium transporter is essential for chloroplast development and photosynthesis.
78	Cre06.g309000	LCIA	LMJ.RY0402.227085		C	1	0	0	0		Anion transporter; Coexpressed with genes in phototrophic condition-specific coexpression subnetwork
79	Cre16.g658950	PIIR1	LMJ.RY0402.232179		C	1	0	0	0	Li et al., high confidence; Wakao et al.	No homologs in plants; Component of phototrophic mid-log growth phase-specific coexpression subnetwork
80	Cre03.g169700		LMJ.RY0402.170625		C	0	1	0	0		Component of phototrophic mid-log growth phase-specific coexpression subnetwork
81	Cre13.g589650		LMJ.RY0402.199737		O	0	1	0	0		Tetratricopeptide-like helical
82	Cre06.g264400		LMJ.RY0402.189749		O	0	1	0	0		Nuclear receptor co-repressor related ncor
83	Cre14.g614850		LMJ.RY0402.076430		O	0	1	0	0		Protein of unknown function with ankyrin repeats, flagella associated; found in the flagellar proteome as FAP33 ; PMID: 15998802
84	Cre12.g561550		LMJ.RY0402.107587		SP	0	1	0	0		Mitochondrial half-size ABC transporter, membrane protein; Coexpressed with genes in mixotrophic condition specific coexpression subnetwork
85	Cre03.g173450		LMJ.RY0402.159810		C	0	1	0	0		Pheophorbide A oxygenase / Pheide A oxygenase; Component of phototrophic mid-log growth phase-specific coexpression subnetwork
86	Cre10.g430150	LPA1	LMJ.RY0402.189682		C	1	1	0	0	Li et al., high confidence	Low Photosystem II Accumulation 1; known in Arabidopsis; PMID: 16531500
87	Cre16.g687294 & Cre16.g687406		LMJ.RY0402.176469		C/SP	0	1	0	0		Cre16.g687294 -Lipoyl synthase // subfamily not named; its homolog (43%) is FTRA1 - ferredoxin/thioredoxin reductase subunit A (variable subunit) ; Cre16.g687406 - Coexpressed with genes in mixotrophic condition specific coexpression subnetwork
88	Cre06.g296500 & Cre06.g296550		LMJ.RY0402.176469		O/M	0	0	0	0		Cre06.g296500 - Component of phototrophic mid log growth phase specific coexpression subnetwork; Cre06.g296550- Component of phototrophic MidLog growth phase specific coexpression subnetwork.
89	Cre12.g535900 & Cre12.g535950		LMJ.RY0402.136222		O/M	0	1	0	0		Cre12.g535900 - Differentially upregulated in photoheterotrophic highlight in MidLog vs. Early growth phase comparison; Cre12.g535950 - Coexpressed with genes in mixotrophic condition specific coexpression subnetwork
90	Cre06.g269200	CYA7	LMJ.RY0402.067382		M	1	1	0	0		Non-specific serine/threonine protein kinase / Threonine-specific protein kinase // Adenylate cyclase / ATP pyrophosphate-lyase; Coexpressed with genes in phototrophic condition-specific coexpression subnetwork
91	Cre03.g185550		LMJ.RY0402.054764		C	0	1	1	0	Li et al., high confidence; Wakao et al.	Sedoheptulose-1,7-bisphosphatase; Calvin-Benson-Bassham cycle (enzyme); Liu et al. Mol Plant. 2012. 5(5):1082-99, known in Arabidopsis
92	Cre14.g615200		LMJ.RY0402.161280		O	0	0	0	0	Li et al., low confidence	-
93	Cre12.g498550	CHLM	LMJ.RY0402.228123		C	1	1	0	1	Fauser et al.	Mg protoporphyrin IX S-adenosyl methionine O-methyl transferas
94	Cre03.g185200	CPL3	LMJ.RY0402.209297	LMJ.RY0402.153647	C	1	1	1	0	Li et al., high confidence; Wakao et al.	Protein Ser/Thr phosphatase
95	Cre03.g158900	DLA2	LMJ.RY0402.065907		C	1	1	1	0	Wakao et al.	DLA2 is an active subunit of the chloroplast pyruvate dehydrogenase Chlamydomonas. PMID: 23424285	Cre03.g158950 may also be effected by the same insertion, Cre03.g158900 is most likely the correct gene because it was previously known to be photosynthesis-related
96	Cre12.g501550	CBR1	LMJ.RY0402.097626		C	1	0	0	0	Fauser et al.; Li et al., low confidence	Coexpressed with genes in mixotrophic condition-specific coexpression subnetwork	The insertion mapping confidence was low (part of group 4); however, we managed to validate its mapping and added it to the hit list.
97	Cre01.g040050	TPK1	LMJ.RY0402.207089		M	0	1	0	0		Thiamine pyrophosphokinase	The insertion mapping confidence was low (part of group 4); however, we managed to validate its mapping and added it to the hit list.
98	Cre16.g665750	RAA2	LMJ.RY0402.124891		C	0	1	1	0	Li et al., low confidence	PsaA mRNA maturation factor 3; PMID: 10562560; PMID:15037779	The insertion mapping confidence was low (part of group 4); however, we managed to validate its mapping and added it to the hit list.
99	Cre01.g022681	PSR5	LMJ.RY0402.176891		O	0	0	0	0		-	Was manually added: AB rep2 has low reads count (less than 10% of any other experiment); when removed, Cre01.g022681 is a hit.
100	Cre06.g273700	HCF136	LMJ.RY0402.119871		C	1	1	0	1	Li et al., high confidence	Photosystem II stability/assembly factor HCF136	Was manually added: NP rep2 has low reads count (less than 10% of any other experiment); when removed, Cre01.g022681 is a hit.
101	Cre09.g415500	TCA1	LMJ.RY0402.091258		M	1	0	1	0		Translation factor for chloroplast petA RNA	Was manually added: Only one experiment had more than 10 normalized reads; however, 2nd exp has several reads (less than 10 normalized reads) and shows the same result.
102	Cre09.g415700	CAH3	LMJ.RY0402.174216	* LMJ.RY0402.124891 conf 5	C	1	1	1	0	Li et al., low confidence	Carbonic anhydrase 3; Carbon concentrating mechanism; PMID: 19074623	Was manually added: MK rep1 and rep2 are hit. The other experiments have a very low number of reads (less than 10% of MKs experiments reads).
103	Cre02.g091750	PIR4	LMJ.RY0402.049481		M	1	1	0	0	Li et al., low confidence	Phosphoglucan, water dikinase; Coexpressed with genes in heterotrophic urea specific coexpression subnetwork; Starch binding domain	Was manually added: Only NP rep2 has moderate-high reads (>75 normalized reads) and is hit. If we also add the experiments with low- very low reads NP rep1 (25) and MK rep 1-2 (~5), Cre02.g091750 is a hit.
104	Cre11.g467573	LHCA3	LMJ.RY0402.049829		C	0	1	1	0	Li et al., low confidence	Light-harvesting chlorophyll-a/b protein of photosystem I (Type III)	Was manually added: MK rep2 has much fewer reads than other experiments: 10.1 norm reads (precisely on the threshold); when removed, Cre11.g467573 is hit.
105	Cre01.g015500	CGL91	LMJ.RY0402.125697		O	1	1	0	0	Li et al., low confidence	Extended synaptotagmin-related	We are less confident in this gene. Could potentially be a second hit in Cre01.g036400
106	Cre12.g524250	MSR4	LMJ.RY0402.087591		C	1	0	0	0	Li et al., low confidence; Wakao et al.	No homologs in land plants	We are less confident in this gene. Coexpressed with genes in phototrophic condition-specific coexpression subnetwork; there is an additional insertion in this strain that was mapped to Cre12.g525100 (also hit in the strain); however, we didn't manage to validate this mapping.
107	Cre09.g392500		LMJ.RY0402.160168		O	0	0	0	0		-	We are less confident in this gene. There is an additional insertion in this strain that was mapped to Cre12.g514900 (also hit in the strain); however, we didn't manage to validate this mapping.
108	Cre03.g155001		LMJ.RY0402.166642		C	0	1	0	0	Li et al., low confidence	Isoamylase 1, chloroplastic	We are less confident in this gene. Component of phototrophic mid-log growth phase-specific coexpression subnetwork. In Arabidopsis, mutants have reduced starch content and abnormally structured amylopectins and phytoglycogens. Could be also Cre16.g660390 & Cre16.g660430 (also mutants in the same strain).
109	Cre10.g458700		LMJ.RY0402.210483		O	0	1	0	0		Tetratricopeptide repeat (TPR_2) // TPR repeat (TPR_11)	We are less confident in this gene. The photosynthetic defect could also come from Cre03.g211185, which is also disrupted in the same mutant. However, Cre03.g211185 is part of the heterotrophic condition-specific coexpression subnetwork and part of 'GNRPD' subgroup -(see figure S2).
110	Cre11.g481115	MSR6	LMJ.RY0402.187220		C	1	1	0	0		-	We are less confident in this gene. Coexpressed with genes in phototrophic condition specific-coexpression subnetwork; could be also Cre07.g326010 (also hit in the same strain that is not predicted to be in the chloroplast)
111	Cre13.g584250		LMJ.RY0402.172741		C	0	0	0	0	Li et al., low confidence	-	We are less confident in this gene. Differentially upregulated in photoheterotrophic highlight in MidLog vs. Early growth phase comparison; could also be Cre12.g554400 (also hit in the same strain that predicted to be localized to the mitochondria)
112	Cre01.g001000	LHR5	LMJ.RY0402.177442		O	1	0	0	0			We are less confident in this gene. The insertion is in the gene's 3' UTR; other mutants in the gene's CDS don't have a phenotype.
113	Cre01.g019550	PSR18	LMJ.RY0402.057874		O	1	1	0	0		E3 UBIQUITIN-PROTEIN LIGASE XBAT32; ankryin repeat-containing protein	We are less confident in this gene. The insertion is in the gene's 3' UTR; other mutants in the gene's CDS don't have a phenotype; Coexpressed with genes in phototrophic condition-specific coexpression subnetwork
114	Cre11.g467682		LMJ.RY0402.160467		C	0	1	0	0		Ovarian cancer gene-2 protein-related	We are less confident in this gene. Part of 'GNRPD' subgroup (see Figure S2)
115	Cre13.g589450		LMJ.RY0402.196448	LMJ.RY0402.199737	C	0	0	0	0		Von willebrand factor a domain-containing protein 5A	We are less confident in this gene. We observed more than 200 insertions in this gene. Many of them were hits or partial hits but many not.
