## Supplementary material for "Systematic identification and characterization of novel genes in the regulation and biogenesis of photosynthetic machinery": Table S3

### Sheet: Table S3
Table S3 - Protein localizations and suggested functions of other rescued genes
Systematic ID	Name	Figures	Localization	Suggested function
Cre07.g350700	RAA6	Figure 2B Figure 4 Figure 5	Predicted other	RAA6 was suggested as a PsaA maturation factor and was shown to be part of the PsaA maturation complex (Reifschneider et al., 2016). We validate this by rescuing the strain, and use our proteomics and transcriptomics data to demonstrate that RAA6 is required for the splicing of the 2nd intron of PsaA mRNA (Figure 5).
Cre13.g578650	HCF173	Figure 2N,2U Figure 3E, Figure 4	Chloroplast	Translation factor for PsbA and the homolog of Arabidopsis HCF173 (Figure S8), which is required for PsbA translation (Schult et al., 2007). The tba2 mutant leads to the depletion of PsbA and the rest of PSII, suggesting that like in land plants, HCF173 is required for PsbA translation.
Cre05.g243800	PSB27	Figure 2M,T Figure 4	Chloroplast and patch in the cytosol	PSB27 is a homolog of the cyanobacterial Psb27 protein (Figure S8). Cyanobacterial Psb27 is important for the attachment of the oxygen splitting complex to PSII and for D1 repairs (Huang et al., 2021). Consistent with a similar function in algae, we observed that PBSQ is depleted in the Chlamydomonas psb27 mutant.
