## Supplementary material for "Systematic identification and characterization of novel genes in the regulation and biogenesis of photosynthetic machinery": Table S4

### Sheet: Table S4
Table S4 - Genes represented in the proteomic experiments
Gene	Name in Figure 4	Was the gene a hit in our pooled backcrossing experiment? (1 if yes)	Was this gene's function in photosynthesis previously characterized? (1 if yes)	Was the photosynthesis-deficient phenotype of a mutant in this gene rescued by transformation with a wild-type copy of the gene? (1 if yes)	Experiment 1 name	Experiment 2 name	Proteomic phenotype	Notes
Cre10.g420350	psae	1	1	0	R34	P11	local
Cre09.g412100	psaf	1	1	0	R31	P18	local
Cre02.g105650	lpa2	1	1	0	R26	P2	PSII depletion
Cre13.g578650	hcf173	1	1	1	R52	P48	PSII depletion
Cre16.g658950	piir1	1	0	0	R71	P52	PSII depletion
Cre10.g430150	lpa1	1	1	0	R91	P95	PSII depletion
Cre09.g416200	mbb1	0	1	0	R30	P17	PSII depletion	Was not a hit in our pooled backcrossing but was included because it was previously known to be required for photosynthesis, was a low-confidence hit in Li 2019, and had few reads in all our experiments
Cre06.g281800	piir2	0	0	0	R68	P61	PSII depletion	Was not a hit in our pooled backcrossing but was included because it was a high-confidence hit in Li 2019 and had few reads in all our experments
Cre01.g037800	trx21	1	0	0	H02	R2	PSII depletion
Cre12.g485850	cpld64	1	0	1	R50	P46	B6F depletion
Cre17.g702150	ccs5	1	1	0	R16	P30	B6F depletion
Cre09.g415500	tca1	1	1	0	R45	P38	B6F depletion
Cre12.g501550	cbr1	1	0	0	R110	P105	B6F depletion
Cre12.g524500	rmt2	1	0	0	R65	P57	PSI depletion
Cre09.g394150	raa1	1	1	0	C12	E10	PSI depletion
Cre12.g531050	raa3	1	1	0	R22	P9	PSI depletion
Cre09.g390060	raa4	0	1	0	R88	P79	PSI depletion	Was not a hit in our pooled backcrossing but was included because it was previously known to be required for photosynthesis, was a low-confidence hit in Li 2019, and had few reads in all our experiments
Cre10.g440000	raa8	1	1	0	E11	B07	PSI depletion
Cre07.g350700	raa6	1	1	1	R14	P28	PSI depletion
Cre17.g698750	raa12	1	0	0	R13	P26	PSI depletion
Cre17.g728850	raa15	1	0	1	R48	P41	PSI depletion
Cre01.g027150	hel5	1	0	0	R10	P23	PSI depletion
Cre13.g566400	raa17	1	0	1	R82	R132	PSI depletion
Cre07.g351825	raa18	1	0	0	R37	P14	PSI depletion
Cre01.g014000	pir1	1	0	1	R1	D07	PSI depletion
Cre06.g269200	cya7	1	0	0	R81	P77	PSI depletion
Cre12.g553800	pir2	1	0	0	R36	P13	PSI depletion
Cre01.g012200	pir3	1	0	0	R74	P67	PSI depletion
Cre09.g389615	mac1	1	1	0	R118	P81	PSI depletion
Cre02.g091750	pir4	1	0	0	R32	P19	PSI depletion
Cre15.g639550	pir5	1	0	0	R102	P88	PSI depletion
Cre06.g259900	atpc	1	1	0	R33	P20	ATP synthase depletion
Cre08.g358350	tda1	1	1	0	R11	P24	ATP synthase depletion
Cre06.g273700	hcf136	1	1	0	R123	R94	ATP synthase depletion
Cre02.g142266	lhr1	1	1	0	R76	P69	Light harvesting complex depletion
Cre14.g616700	lhr2	1	0	0	R73	P66	Light harvesting complex depletion
Cre10.g458350	srr16	1	0	0	R114	P109	Light harvesting complex depletion
Cre01.g016350	lhr4	1	0	0	R43	P36	Light harvesting complex depletion
Cre01.g001000	lhr5	1	0	0	R90	P84	Light harvesting complex depletion
Cre06.g298300	mrl1	0	1	0	R133	P4	robisco depletion	Li_High_conf
Cre50.g761497	psr26	1	0	0	R119	R78	ribosomal proteins depletion
Cre07.g349300	hel41	1	0	0	R15	P29	ribosomal proteins depletion
Cre02.g110500	psr8	1	0	0	R99	P97	ribosomal proteins depletion
Cre06.g307551	msr1	1	0	0	R112	P107	multy complexes depletion
Cre03.g185200	cpl3	1	1	0	C11	B10	multy complexes depletion
Cre16.g659050	mend	1	1	0	R131	P25	multy complexes depletion
Cre02.g090200	msr3	1	0	0	R111	P106	multy complexes depletion
Cre01.g015500	cgl91	1	1	0	R80	P76	multy complexes depletion
Cre12.g524250	msr5	1	0	0	R29	P16	multy complexes depletion
Cre11.g481115	msr6	1	0	0	R87	P85	multy complexes depletion
Cre01.g045902	hcf101	1	1	0	R69	P65	multy complexes depletion
Cre05.g242000	chld	1	1	0	R41	P34	multy complexes depletion
Cre12.g498550	chlm	1	1	1	R95	P92	multy complexes depletion
Cre12.g545101	xdh1	1	0	0	R115	P110	multy complexes depletion
Cre01.g009765	msr2	1	0	0	R93	P98	multy complexes depletion
Cre10.g423500	hmo1	1	1	0	A4	P21	multy complexes depletion
Cre02.g144750	ptb4	1	0	0	R96	P93	multy complexes depletion
Cre09.g400312	msr8	1	0	0	R135	R97	multy complexes depletion
Cre10.g448950	pmr1	1	0	1	R20	P7	multy complexes depletion
Cre07.g341850	cif2	1	1	0	R92	P96	multy complexes depletion
Cre12.g560550	mtf1	1	0	1	R53	P42	multy complexes depletion
Cre06.g309000	lcia	1	1	0	R103	P99
Cre09.g394473	lci9	1	1	0	R98	R127
Cre10.g452800	lcib	1	1	0	R21	P8
Cre11.g467712	saga1	1	1	0	P5	R18
Cre06.g259100	saga3	0	1	0	P22	R9		Was not a hit in our pooled backcrossing but was included because it was a high-confidence hit in Li 2019
Cre12.g497300	cas1	1	1	0	R23	P10
Cre12.g514050	gsf1	1	1	0	R61	P50
Cre12.g510650	fbp2	1	1	0	R54	P45
Cre12.g524300	cgl71	1	1	0	R19	P6
Cre06.g256300	psr7	1	0	0	R116	P111
Cre16.g675246	psr6	1	0	0	R46	P39
Cre16.g666050	cpld49	1	1	0	R59	P58
Cre03.g188700	psr16	1	1	0	E09	R6
Cre16.g649433	psr17	1	0	0	R60	P60
Cre01.g008550	psr23	0	0	0	R66	P62		Was not a hit in our pooled backcrossing but was included because it was a high-confidence hit in Li 2019
Cre14.g616600	fzl	1	1	0	R51	P44
Cre03.g194200	pdh2	1	1	0	R40C	R40
Cre03.g153200	psr13	1	0	0	R105	P86
Cre17.g715801	psr15	1	0	0	R62	P75
Cre06.g294950	enr1	1	0	0	R106	P102
Cre09.g396920	psr22	1	0	0	R101	P89
Cre06.g260250	cem1	1	1	0	R134	R49
Cre09.g415700	cah3	1	1	0	R28	P15
Cre07.g316050	cdj2	1	0	0	R64	P55
Cre10.g433400	psr1	1	0	1	R120	P83
Cre01.g009500	cdpk3	1	0	0	R113	P108
Cre09.g388372	rat2	1	1	0	R129	P47
Cre10.g424775	ctp2	1	1	0	R38C	P31
Cre03.g158900	dla2	1	1	0	R39C	R39
Cre13.g572100	psr20	1	0	0	R55	P49
Cre16.g668700	psr24	0	0	0	R109	P104		Was not a hit in our pooled backcrossing but was included because it was almost a hit in our data, was a hit in Wakao 2021, and was a low-confidence hit in Li 2019
Cre05.g243800	psb27	1	1	1	R121	R72
Cre10.g466500	cpl12	1	0	1	R75	P68
Cre02.g073900	psr11	1	0	0	R25	P1
Cre06.g279500	cpl6	1	0	1	R57	P54
Cre09.g396250	vte5	1	0	0	R63	P53
Cre13.g608000	psr10	1	0	0	R84	P78
Cre01.g019550	psr18	1	0	0	R77	P72
Cre02.g073850	cgl54	1	0	1	R3	E07
