## Supplementary material for "Systematic identification and characterization of novel genes in the regulation and biogenesis of photosynthetic machinery": Table S6

### Sheet: Sheet1
Table S6 - ROGEs affecting chloroplast genes, from the literature and from our data set
Complex	Subunit	CreID	Name	Activity	In our datasets?	land plant homolog?	Regulatory motif	Reference	Notes
PSII	PsbA	Cre13.g578650	HCF173	Translation factor	Yes, Chlamy novel	Yes		PMID:21515685
PSII	PsbA	Cre13.g578750	TBA1	Translation factor		yes		PMID:15842620
PSII	PsbA	Cre02.g088200	RB60	Translation factor		yes		PMID:10648596
PSII	PsbA	Cre01.g039300	RB47	Translation factor		yes		PMID:12407204
PSII	PsbB	Cre09.g416200	MBB1	mRNA maturation	Yes	Yes	TPR	PMID: 11121080 , PMID: 24335082
PSII	PsbC	Cre13.g569700	MBC1	mRNA stabilization			OPR	PMID:28985404
PSII	PsbC	Cre09.g388356	TBC2	Translation factor			OPR	PMID :12045185
PSII	PsbD	Cre10.g456300	NAC2/MBD1	mRNA maturation		Yes	TPR	PMID:10330479
PSII	PsbI	Cre06.g272450	MBI1	mRNA stabilization			OPR	PMID:25898982
B6f	PetA	Cre09.g415500	TCA1	Translation factor	Yes			PMID: 11560891 , PMID: 17494733
B6f	PetA	Cre08.g358250	MCA1	mRNA stabilization		Yes	PPR	PMID: 27113776
B6f	PetB	Cre01.g050500	TCB1	Translation factor		Yes	PPR	PMID:24021981
B6f	PetD	Cre11.g476100	MCD1	mRNA stabilization			OPR	PMID: 10504574
B6f	PetG	Cre10.g429400	MCG1	mRNA stabilization			OPR	PMID:25898982
PSI	PsaA	Cre09.g390060	RAA4	mRNA maturation	Yes			PMID: 21954961
PSI	PsaA	Cre10.g440000	RAA8	mRNA maturation	Yes		OPR	PMID: 26209695
PSI	PsaA	Cre12.g531050	RAA3	mRNA maturation	Yes		OPR	PMID: 11285239
PSI	PsaA	Cre09.g394150	RAA1	mRNA maturation	Yes		OPR	PMID: 16407333
PSI	PsaA	Cre16.g665750	RAA2	mRNA maturation	Yes	Yes		PMID: 10562560; PMID:15037779
PSI	PsaA	Cre07.g350700	RAA6	mRNA maturation	Yes
PSI	PsaA	Cre03.g201103	RAA7	mRNA maturation				PMID: 26611495
PSI	PsaA	Cre09.g388400	RAT1	mRNA maturation				PMID: 16115062
PSI	PsaA	Cre09.g388372	RAT2	mRNA maturation	Yes		OPR	PMID: 16115062
PSI	PsaA	Cre01.g027150	HEL5	mRNA maturation	Yes Novel	Yes*			In Arabidopsis, it does not affect PsaA
PSI	PsaA	Cre17.g698750	RAA12	mRNA maturation	Yes Novel		OPR
PSI	PsaA	Cre17.g728850	RAA15	mRNA maturation	Yes Novel
PSI	PsaA	Cre07.g351825	RAA18	mRNA maturation	Yes Novel
PSI	PsaA	Cre13.g566400	RAA17	mRNA (Exon 3) stabilization	Yes Novel		OPR
PSI	PsaA	Cre06.g262650	TAA1	Translation factor			OPR	PMID: 25673777
PSI	PsaB	Cre07.g348800	TAB1	Translation factor			OPR	PMID 22817760
PSI	PsaB	Cre17.g702500	TAB2	Translation factor		Yes		PMID: 14633996
PSI	PsaC	Cre09.g389615	MAC1	mRNA stabilization		Yes	TPR	PMID: 27113776
ATP	AtpA	Cre08.g358350	TDA1	Translation factor	Yes		OPR	PMID: 21623973
ATP	AtpA	Cre16.g680850	MDA1	mRNA stabilization			OPR	PMID: 30809889
ATP	AtpB	Cre14.g614550	MDB1	mRNA stabilization			OPR	PMID: 12297646 , PMID: 28985404
ATP	AtpH	Cre17.g734564	MTHI1	mRNA stabilization			OPR	PMID: 11351104 , PMID: 31988263	Also effects atpI translation
