## Supplementary material for "Systematic identification and characterization of novel genes in the regulation and biogenesis of photosynthetic machinery": Table S7

### Sheet: Table S7
Table S7 - Rescued mutants, the rescued gene, and the plasmids used for the rescue process.
Rescued mutants	Gene	Cre #	Plasmid ID	Antibiotic resistance
LMJ.RY0402.228123	CHLM	Cre12.g498550	A134	hygromycin
LMJ.RY0402.077016	PSR1	Cre10.g433400	pRAM + 49;50	hygromycin
LMJ.RY0402.046095	CPL6	Cre06.g279500	A249	hygromycin
LMJ.RY0402.180319	CPL12	Cre10.g466500	A253 -2	hygromycin
LMJ.RY0402.057931	CGL54	Cre02.g073850	N/A	hygromycin
LMJ.RY0402.207089	TPK1	Cre01.g040050	pRAM + 77;78	hygromycin
LMJ.RY0402.176891	PSR5	Cre01.g022681	pRAM + 69;70	hygromycin
LMJ.RY0402.234057	CPLD64	Cre12.g485850	A258	hygromycin
LMJ.RY0402.164167	TBA2	Cre13.g578650	pRAM + 103;104	hygromycin
LMJ.RY0402.044496	PIR1	Cre01.g014000	A202	hygromycin
LMJ.RY0402.248779	PMR1	Cre10.g448950	B451	hygromycin
LMJ.RY0402.193706	MTF1	Cre12.g560550	M1A	hygromycin
LMJ.RY0402.255772	PBS27	Cre05.g243800	Y7	paromomycin
LMJ.RY0402.208103	RAA6	Cre07.g350700	T675	paromomycin
LMJ.RY0402.254076	RAA5	Cre17.g728850	T666	paromomycin
LMJ.RY0402.133008	RAA17	Cre13.g566400	J6/T791	paromomycin

### Sheet: Sheet2
LMJ.RY0402.228123	CHLM	Cre12.g498550		hygromycin
LMJ.RY0402.180319	CPL12	Cre10.g466500		hygromycin
LMJ.RY0402.057931	CGL54	Cre02.g073850		hygromycin
LMJ.RY0402.234057	CPLD64	Cre12.g485850		hygromycin
LMJ.RY0402.044496	PIR1	Cre01.g014000		hygromycin
LMJ.RY0402.248779	PMR1	Cre10.g448950		hygromycin
